# The nuclear Argonaute HRDE-1 directs target gene re-localization and shuttles to nuage to promote small RNA mediated inherited silencing

**DOI:** 10.1101/2022.10.04.510877

**Authors:** Yue-He Ding, Humberto Ochoa, Takao Ishidate, Craig C. Mello

## Abstract

Argonaute small-RNA pathways engage heterochromatin-silencing co-factors to promote transgenerational inheritance in animals. However, little is known about how heterochromatin and small-RNA pathways interact to transmit silencing. Here we show that the induction of heterochromatin silencing in C. elegans by RNAi or by artificially tethering pathway components to target RNA correlates with the co-localization of the target alleles in pachytene nuclei. Tethering the nuclear Argonaute WAGO-9/HRDE-1 induces heterochromatin formation, but also functions independently to induce small-RNA amplification. We show that HRDE-1 shuttles to nuage domains called mutator foci where amplification is thought to occur. Tethering a heterochromatin-silencing factor, NRDE-2, induces heterochromatin silencing and also induces the de-novo synthesis of HRDE-1 guide RNAs, and through HRDE-1 acts to further amplify downstream small-RNA silencing. Our findings support a model in which HRDE-1 functions both upstream, to initiate heterochromatin silencing, and downstream, to stimulate small-RNA amplification, establishing a self-enforcing mechanism that propagates silencing to offspring.
