## Supplementary material for "The nuclear Argonaute HRDE-1 directs target gene re-localization and shuttles to nuage to promote small RNA mediated inherited silencing": Table S1

### Sheet: Sheet1
Table S1 strains used in this study
Strain name	Genotype	Method	Source
N2	Wild type		CGC
WM653	neSi22 [oma-1::gfp (RNAa), cb-unc-119(+)] II; neSi10 [gfp::csr-1(RNAe), cb-unc-119(+)] IV	MoSCI	Seth et al., 2018
WM656	neSi22 II; hrde-1(ne4769[hrde-1△] III; neSi10 IV	CRISPR	this study
WM829	neSi22 II; ne4932[𝛌N::hrde-1] III; neSi10 IV	CRISPR	this study
WM830	neSi22 II; ne4941[𝛌N::nrde-2] III; neSi10 IV	CRISPR	this study
WM831	neSi22 II; ne4950[hrde-1(Y669E)] III; neSi10 IV	CRISPR	this study
WM832	neSi22 II; ne4949[hrde-1(NTD)] III; neSi10 IV	CRISPR	this study
WM701	neSi66[Ppie-1:GFP::his-58:unc-54 UTR], cb-unc-119(+)] II;unc-119(ed3) III	MoSCI	this study
WM833	nesi68[Ppie-1::gfp::his-58::5BoxB::unc-54 UTR, cb-unc-119(+)] II; unc-119(ed3) III	CRISPR	this study
WM834	nesi68 II; ne4932[𝛌N::hrde-1] III	CRISPR	this study
WM835	neSi68 II from HRDE-1 tethering	cross	this study
WM836	rde-3(ne3370) I; neSi68 II from HRDE-1 tethering	CRISPR	this study
WM837	neSi68 II; hrde-1(ne4777) III from HRDE-1 tethering	CRISPR	this study
WM838	neSi68 II; nrde-2(ne4811)III from HRDE-1 tethering	CRISPR	this study
WM839	neSi68 II; nrde-4(ne4942) IV from HRDE-1 tethering	CRISPR	this study
WM840	mut-16(ne4810) I; neSi68 II from HRDE-1 tethering	CRISPR	this study
WM841	nrde-2(ne4811),nesi68 II; ne4932[𝛌N::hrde-1] III	CRISPR	this study
WM842	neSi68 II; ne4932[𝛌N::hrde-1] III; nrde-4(ne4942) IV	CRISPR	this study
WM843	rde-3(ne3370) I; neSi68 II; ne4932[𝛌N::hrde-1] III	CRISPR	this study
WM844	mut-16(ne4810) I; neSi68 II; ne4932[𝛌N::hrde-1] III	CRISPR	this study
WM845	rde-3(ne3370) I; nrde-2(ne4811), neSi68 II; ne4932[𝛌N::hrde-1] III	CRISPR	this study
WM846	rde-3(ne3370) I; neSi68 II; ne4932[𝛌N::hrde-1] III; nrde-4(ne4942) IV	CRISPR	this study
WM847	mut-16(ne4810) I; nrde-2(ne4811), neSi68 II; ne4932[𝛌N::hrde-1] III	CRISPR	this study
WM848	neSi68 II; ne4932[𝛌N::hrde-1] III; hrde-2(ne4943) V	CRISPR	this study
WM849	rde-3(ne3370) I; neSi68 II ne4932[𝛌N::hrde-1] III; hrde-2(ne4943) V	CRISPR	this study
WM850	nesi68 II; ne4933[𝛌N::hrde-1(Y669E)] III	CRISPR	this study
WM851	rde-3(ne3370) I;neSi68 II; ne4933[𝛌N::hrde-1(Y669E)] III	CRISPR	this study
WM852	nrde-2(ne4811), nesi68 II; ne4933[𝛌N::hrde-1(Y669E)] III	CRISPR	this study
WM853	wago-1(ne4821) I;nrde-2(ne4811), nesi68 II; ne4933[𝛌N::hrde-1(Y669E)] III	CRISPR	this study
WM854	neSi68 II; ne4934[𝛌N::hrde-1(NTD)] III	CRISPR	this study
WM855	rde-3(ne3370) I;neSi68 II; ne4934[𝛌N::hrde-1(NTD)] III	CRISPR	this study
WM856	nrde-2 (ne4811), neSi68 II; ne4934[𝛌N::hrde-1(NTD)] III	CRISPR	this study
WM857	neSi68 II; ne4935[𝛌N::hrde-1(CTD)] III	CRISPR	this study
WM858	rde-3(ne3370) I; neSi68 II; ne4935[𝛌N::hrde-1(CTD)] III	CRISPR	this study
WM859	nrde-2(ne4811), neSi68 II; ne4935[𝛌N::hrde-1(CTD)] III	CRISPR	this study
WM860	neSi68 II; ne4936[𝛌N::hrde-1(1-494)] III	CRISPR	this study
WM861	neSi68 II; ne4937[𝛌N::hrde-1(1-366)] III	CRISPR	this study
WM862	neSi68 II; ne4938[𝛌N::hrde-1(1-227)] III	CRISPR	this study
WM863	neSi68 II; ne4939[𝛌N::hrde-1(116-551)] III	CRISPR	this study
WM864	neSi68 II; ne4940[𝛌N::hrde-1(116-1032)] III	CRISPR	this study
WM865	ne4941[𝛌N::nrde-2], neSi68 II	CRISPR	this study
WM867	rde-3(ne3370) I; ne4941[𝛌N::nrde-2], neSi68 II	CRISPR	this study
WM868	mut-16(ne4810) I; ne4941[𝛌N::nrde-2], neSi68 II	CRISPR	this study
WM869	ne4941[𝛌N::nrde-2], neSi68 II; hrde-1(ne4777) III	CRISPR	this study
WM870	ne4941[𝛌N::nrde-2], neSi68 II; nrde-4(ne4942) V	cross	this study
WM871	ne4944[mCherry::glh-1] I; ne4946[gfp::hrde-1] III	cross	this study
WM872	ne4944[mCherry::glh-1] I; ne4947[gfp::hrde-1(Y669E)] III	CRISPR	this study
WM873	ne4944[mCherry::glh-1] I; ne4948[gfp::hrde-1(NTD)] III	CRISPR	this study
WM874	mut-16(ne4810), ne4944[mCherry::glh-1] I; ne4946[gfp::hrde-1] III	CRISPR	this study
WM875	ne4945[mut-16::mCherry] I; ne4946[gfp::hrde-1] III	CRISPR	this study
WM876	ne4945[mut-16::mCherry] I; ne4948[gfp::hrde-1(NTD)] III	cross	this study
WM877	ne4944[mCherry::glh-1] I; nesi68 II	CRISPR	this study
WM878	ne4944[mCherry::glh-1] I; nesi68 II; ne4932[𝛌N::hrde-1] III	CRISPR	this study
WM879	ne4944[mCherry::glh-1] I; nesi68; ne4934[𝛌N::hrde-1(NTD)] III	CRISPR	this study
WM880	ne4944[mCherry::glh-1] I; nrde-2(ne4811), neSi68 II; ne4932[𝛌N::hrde-1] III	CRISPR	this study
WM881	rde-3(ne3370), ne4944[mCherry::glh-1] I; nesi68 II	CRISPR	this study
WM882	rde-3(ne3370), ne4944[mCherry::glh-1] I; nesi68 II; ne4932[𝛌N::hrde-1] III	CRISPR	this study
WM883	rde-3(ne3370),ne4944[mCherry::glh-1] I; nesi68; ne4934[𝛌N::hrde-1(NTD)] III	CRISPR	this study
WM884	rde-3(ne3370), ne4944[mCherry::glh-1] I; nrde-2(ne4811), neSi68 II; ne4932[𝛌N::hrde-1] III	CRISPR	this study
WM885	ne4945[mut-16::mCherry] I; nesi68 II	CRISPR	this study
WM886	ne4945[mut-16::mCherry] I; nesi68 II; ne4932[𝛌N::hrde-1] III	cross	this study
WM887	ne4945[mut-16::mCherry] I; nesi68 II; ne4934[𝛌N::hrde-1(NTD)] III	CRISPR	this study
WM888	ne4945[mut-16::mCherry] I; nrde-2(ne4811), neSi68 II; ne4932[𝛌N::hrde-1] III	cross	this study
WM889	ne4944[mCherry::glh-1] I; neSi68 II; hrde-1(ne4777) III	CRISPR	this study
WM890	ne4944[mCherry::glh-1] I; nrde-2(ne4811), neSi68 II	CRISPR	this study
WM891	ne4945[mut-16::mCherry] I; neSi68 II; hrde-1(ne4777) III	CRISPR	this study
WM892	ne4945[mut-16::mCherry] I; nrde-2(ne4811), neSi68 II	CRISPR	this study
