## Supplementary material for "The nuclear Argonaute HRDE-1 directs target gene re-localization and shuttles to nuage to promote small RNA mediated inherited silencing": Table S2

### Sheet: Sheet1
Table S2 Oligonucleotide sequences
Oligo name	type	Used for	Sequence	Source
CRISPR guides and donors
oYD622	gRNA	BoxB reporter guide	/AlTR1/taattggacttagaagtcag/AlTR2/	IDT
oYD623	PCR primer	BoxB reporter donor primer 1	tcatcagatcgccatctcgcgcccgtgcctctgacttccaactactaaactggggattcc	IDT
oYD624	PCR primer	BoxB reporter donor primer 2	gaaagagcatgtagggatgttgaagagtaattggactccactagatcaaccactttgtac	IDT
oYD252	gRNA	lN::hrde-1 guide	/AlTR1/tttcttatttcagtcaaacA/AlTR2/	IDT
oYD584	ssDNA donor	lN::hrde-1 donor	cgcatcgttttttcgtttcatcgtttcttatttcagtcaaacatgATGGATGCACAAACTAGACGTAGAGAACGTCGTGCCGAGAAGCAAGCTCAGTGGAAAGCCGCTAATatggcagacttgctcgacaaaattatgggaagttcgtcttcca	IDT
oYD560	gRNA	lN::nrde-2 guide	/AlTR1/GAAACATtgttcattaagtt/AlTR2/	IDT
oYD716	ssDNA donor	lN::nrde-2 donor	ttttcagggtaatatcataccaaacttaatgaacaATGGATGCACAAACTAGACGTAGAGAACGTCGTGCCGAGAAGCAAGCTCAGTGGAAAGCCGCTAATTTTCGAGCGTATGGAAATAATGGATTGAAAAATCCAGAAA	IDT
oYD509	gRNA	rde-3 deletion guide1	/AlTR1/TGCAATTCATATCCCACAAG/AlTR2/	IDT
oYD510	gRNA	rde-3 deletion guide2	/AlTR1/TGTTTTACGATTGCACATAA/AlTR2/	IDT
oYD511	ssDNA donor	rde-3 deletion donor	GGCCACTAAAAACAGTGATCTAGACGTTGCAATTCATATC GCAATCGTAAAACAATGGGCAGCCAGTACAAAAGTTAAAG	IDT
oYD560	gRNA	nrde-2 deletion guide 1	/AlTR1/GAAACATtgttcattaagtt/AlTR2/	IDT
oYD561	gRNA	nrde-2 deletion guide 2	/AlTR1/aaaaagagagaaTCAACGTC/AlTR2/	IDT
oYD568	ssDNA donor	nrde-2 deletion donor	ttgtgaattaagctgttttcagggtaatatcataccaaac TGAttctctcttttttgtgtaactcggcctataacttttt	IDT
oYD562	gRNA	nrde-4 deletion guide1	/AlTR1/CCTGTTTTTTCGAATTTTAC/AlTR2/	IDT
oYD563	gRNA	nrde-4 deletion guide 2	/AlTR1/TGTTATGTCGAAGTTGGCAA/AlTR2/	IDT
oYD572	ssDNA donor	nrde-4 deletion donor	tgcacatccttgattccaaacaaggATGGATTTCACCCGT AAGGCGATTGAGGATTTCGAAAATTTGAATCTATAAtaat	IDT
oYD735	gRNA	mut-16 deletion guide 1	/AlTR1/ACTTTAATCGAAATACTGAT/AlTR2/	IDT
oYD736	gRNA	mut-16 deletion guide 2	/AlTR1/GATAGTGAAATCACTTCTGA/AlTR2/	IDT
oYD737	ssDNA donor	mut-16 deletion donor	AACCAACAACTTCATCGCACTTTAATCGAAATACT TGAAGGATCCTACTCTGATGAAGATCCCGAGCAAAAGG	IDT
oYD927	gRNA	hrde-2 deletion guide 1	/AlTR1/CCATCTTGTGAACTTCCATC/AlTR2/	IDT
oYD928	gRNA	hrde-2 deletion guide 2	/AlTR1/GAGCAACGATGAGTACTCGC/AlTR2/	IDT
oYD929	ssDNA donor	hrde-2 deletion donor	CGCAGAACAGCGACACTTTTGATTCTGGACTCCAG CCGGATGAGAGCGAGAACGACGAGAATGAATATGA	IDT
oYD545	gRNA	wago-1 deletion guide 1	/AlTR1/GGATGCGGTTGTGGTGGATG/AlTR2/	IDT
oYD756	gRNA	wago-1 deletion guide 2	/AlTR1/CGTTTCGGATGCTTCGAGCA/AlTR2/	IDT
oYD757	ssDNA donor	wago-1 deletion donor	agaactaatattgcaatagtaataagATGTCTCCT taa TGGTCGCGGACAGAACAATCCATCTCTCGTGATTGA	IDT
oHO1	gRNA	hrde-1 Y669E guide	/AlTR1/CGACATACTCAAATACTTTG/AlTR2/	IDT
oHO2	ssDNA donor	hrde-1 Y669E donor	GAAGAAGCCGGATGTTCACGACATACTCAAAGAGTTTGAAGAATCGATTGGCCTGCAAACAATCCAATTG	IDT
oYD252	gRNA	hrde-1 deletion guide 1	/AlTR1/tttcttatttcagtcaaacA/AlTR2/	IDT
oYD218	gRNA	hrde-1 deletion guide 2	/AlTR1/CATTCCGAAGCGAAACTTCT/AlTR2/	IDT
oYD523	ssDNA donor	hrde-1 deletion donor	cgcatcgttttttcgtttcatcgtttcttatttcagtcaaacATGTAAtcccgagattctctcttttattgtcacgtattcaccc	IDT
oYD923	gRNA	hrde-1 NTD(1-551) guide 1	/AlTR1/CCCTTGAACTTGATTTGAGC/AlTR2/	IDT
oYD218	gRNA	hrde-1 NTD(1-551) guide 2	/AlTR1/CATTCCGAAGCGAAACTTCT/AlTR2/	IDT
oYD925	ssDNA donor	hrde-1 NTD(1-551) donor	AGCCAATCCAAATGACTGCGAAGCTCCTCCCACCA TGGGCGTAATCCCGAGATTCTCTCTTTTATTGTCA	IDT
oYD252	gRNA	hrde-1 CTD(553-1032) guide 1	/AlTR1/tttcttatttcagtcaaacA/AlTR2/	IDT
oYD923	gRNA	hrde-1 CTD(553-1032) guide 2	/AlTR1/CCCTTGAACTTGATTTGAGC/AlTR2/	IDT
oYD924	ssDNA donor	hrde-1 CTD (553-1032) donor	ACTTGCTCGACAAAATTATGGGAAGTTCGTCTTCC CAAATCAAGTTCAAGGGCCAGACTTACATGCCTGA	IDT
oYD935	gRNA	hrde-1 NTD(1-494) guide 1	/AlTR1/GATGAGCCCGACAGTACAAT/AlTR2/	IDT
oYD218	gRNA	hrde-1 NTD(1-494) guide 2	/AlTR1/CATTCCGAAGCGAAACTTCT/AlTR2/	IDT
oYD936	ssDNA donor	hrde-1 NTD(1-494) donor	AGCGGATCAAGGTCAACAAGATGAGCCCGACAGTA TGGGCGTAATCCCGAGATTCTCTCTTTTATTGTCA	IDT
oYD937	gRNA	hrde-1 NTD(1-366) guide 1	/AlTR1/CGAGACAGTGGTTCTTCAAA/AlTR2/
oYD218	gRNA	hrde-1 NTD(1-366) guide 2	/AlTR1/CATTCCGAAGCGAAACTTCT/AlTR2/
oYD938	ssDNA donor	hrde-1 NTD(1-366) donor	GCGACATGTACGATTCCCGTCGAGACAGTGGTTCT TGGGCGTAATCCCGAGATTCTCTCTTTTATTGTCA
oYD223	gRNA	hrde-1 NTD(1-227) guide 1	/AlTR1/TTCACAAAAGCTCAACAATG/AlTR2/
oYD218	gRNA	hrde-1 NTD(1-227) guide 2	/AlTR1/CATTCCGAAGCGAAACTTCT/AlTR2/
oYD222	ssDNA donor	hrde-1 NTD(1-227) donor	TGACTCGTATTATCGAAATCGTCACTTCACAAAAGCTC TAAtcccgagattctctcttttattgtcacgtattc
oYD252	gRNA	hrde-1 NTD(116-1032) guide 1	/AlTR1/tttcttatttcagtcaaacA/AlTR2/
oYD933	gRNA	hrde-1 NTD(116-1032) guide 2	/AlTR1/TGTAGTATTGTGCCAAGCGA/AlTR2/
oYD222	ssDNA donor	hrde-1 NTD(116-1032) donor	cgttttttcgtttcatcgtttcttatttcagtcaa acATG GCACAATACTACATCATGAGAACAGTACATGACAA
oYD252	gRNA	gfp::hrde-1 guide	/AlTR1/tttcttatttcagtcaaacA/AlTR2/	IDT
oDD1	PCR primer	gfp::hrde-1 donor primer F	/5sp9/tcgtttcatcgtttcttatttcagtcaaacatgTCCGGAGGGAGTGGA	IDT
oDD2	PCR primer	gfp::hrde-1 donor primer R	/5sp9/GTTGGAAGACGAACTTCCCATAATTTTGTCGAGCAAGTCTGCAGAACCTCCGCCACC	IDT
cmg34	gRNA	mCherry::glh-1 guide	/AlTR1/ttttctgcgaaaATGTCTGA/AlTR2/	IDT
oYD950	PCR primer	mCherry::glh-1 donor primer F	attttctggaaaaatcttaattttctgcgaaaATG GTCTCAAAGGGTGAAG	IDT
oYD951	PCR primer	mCherry::glh-1 donor primer R	TAGCAGCACTTTCGCTATCACTCCAACCATCAGA CAT CTTATACAATTCATCCATGCCAC	IDT
oYD968	gRNA	mut-16::mcherry guide	/AlTR1/aacaagtaaattcTTAGTTT/AlTR2/	IDT
oYD969	PCR primer	mut-16::mCherry donor primer F	ATTGAGCCGTATGTCGTTTTGAAAGATGATATCCGAAAC ATGGTCTCAAAGGGTGAAG
oYD970	PCR primer	mut-16::mCherry donor primer R	ataaaaatggaacagtaataggaacaagtaaattc CTACTTATACAATTCATCCATGCC
qPCR primers
S526	qPCR primer	actin F	ggcccaatccaagagaggtatcc	IDT
S527	qPCR primer	actin R	gggcaacacgaagctcattgta	IDT
oYD826	qPCR primer	Reporter F	GGTGATGTTAATGGGCACAAAT	IDT
oYD827	qPCR primer	Reporter R	CTTACCCATGGAACAGGTAGTT	IDT
oYD834	qPCR primer	CHIP qPCR P1F	GCTTCTCCTTCTCTTCACATTTC	IDT
oYD835	qPCR primer	CHIP qPCR P1R	CAACTAGGCATCCGTATTTCATC	IDT
oYD826	qPCR primer	CHIP qPCR P2F	GGTGATGTTAATGGGCACAAAT	IDT
oYD827	qPCR primer	CHIP qPCR P2R	CTTACCCATGGAACAGGTAGTT	IDT
oYD830	qPCR primer	CHIP qPCR P3F	ATCTCGACTAAGTCCAACTACTAAAC	IDT
oYD831	qPCR primer	CHIP qPCR P3R	GCTGGGTCCCTCGAGATAATA	IDT
oYD832	qPCR primer	CHIP qPCR P4F	GAACTCGGAGTGAGCTTTCAT	IDT
oYD833	qPCR primer	CHIP qPCR P4R	CTCATGGATTCGGCTGACAA	IDT
small RNA sequencing
DA4	RNA	5’ adapter with UMI	rGrUrUrCrArGrArGrUrUrCrUrArCrArGrUrCrCrGrArCrGrArUrCrNrNrNrCrGrArNrNrNrUrArCrNrNrN	IDT
DA35	RNA	3’ adapter	/5rApp/TGGAATTCTCGGGTGCCAAGG/3ddC/	IDT
DA5	ssDNA	RT primer	CCTTGGCACCCGAGAATTCCA	IDT
DA6	PCR primer	PCR primer F	AATGATACGGCGACCACCGAGATCTACACGTTCAGAGTTCTACAGTCCGA	IDT
DA11	PCR primer	PCR primer R with barcode	CAAGCAGAAGACGGCATACGAGATCGTGATGTGACTGGAGTTCCTTGGCACCCGAGAATTCCA	IDT
DA12	PCR primer	PCR primer R with barcode	CAAGCAGAAGACGGCATACGAGATACATCGGTGACTGGAGTTCCTTGGCACCCGAGAATTCCA	IDT
DA13	PCR primer	PCR primer R with barcode	CAAGCAGAAGACGGCATACGAGATGCCTAAGTGACTGGAGTTCCTTGGCACCCGAGAATTCCA	IDT
DA14	PCR primer	PCR primer R with barcode	CAAGCAGAAGACGGCATACGAGATTGGTCAGTGACTGGAGTTCCTTGGCACCCGAGAATTCCA	IDT
DA15	PCR primer	PCR primer R with barcode	CAAGCAGAAGACGGCATACGAGATCACTGTGTGACTGGAGTTCCTTGGCACCCGAGAATTCCA	IDT
DA16	PCR primer	PCR primer R with barcode	CAAGCAGAAGACGGCATACGAGATATTGGCGTGACTGGAGTTCCTTGGCACCCGAGAATTCCA	IDT
DA17	PCR primer	PCR primer R with barcode	CAAGCAGAAGACGGCATACGAGATGATCTGGTGACTGGAGTTCCTTGGCACCCGAGAATTCCA	IDT
DA18	PCR primer	PCR primer R with barcode	CAAGCAGAAGACGGCATACGAGATTCAAGTGTGACTGGAGTTCCTTGGCACCCGAGAATTCCA	IDT
DA19	PCR primer	PCR primer R with barcode	CAAGCAGAAGACGGCATACGAGATCTGATCGTGACTGGAGTTCCTTGGCACCCGAGAATTCCA	IDT
DA20	PCR primer	PCR primer R with barcode	CAAGCAGAAGACGGCATACGAGATAAGCTAGTGACTGGAGTTCCTTGGCACCCGAGAATTCCA	IDT
DA21	PCR primer	PCR primer R with barcode	CAAGCAGAAGACGGCATACGAGATGTAGCCGTGACTGGAGTTCCTTGGCACCCGAGAATTCCA	IDT
DA22	PCR primer	PCR primer R with barcode	CAAGCAGAAGACGGCATACGAGATTACAAGGTGACTGGAGTTCCTTGGCACCCGAGAATTCCA	IDT
DA23	PCR primer	PCR primer R with barcode	CAAGCAGAAGACGGCATACGAGATTTGACTGTGACTGGAGTTCCTTGGCACCCGAGAATTCCA	IDT
DA24	PCR primer	PCR primer R with barcode	CAAGCAGAAGACGGCATACGAGATGGAACTGTGACTGGAGTTCCTTGGCACCCGAGAATTCCA	IDT
DA25	PCR primer	PCR primer R with barcode	CAAGCAGAAGACGGCATACGAGATTGACATGTGACTGGAGTTCCTTGGCACCCGAGAATTCCA	IDT
DA26	PCR primer	PCR primer R with barcode	CAAGCAGAAGACGGCATACGAGATGGACGGGTGACTGGAGTTCCTTGGCACCCGAGAATTCCA	IDT
DA27	PCR primer	PCR primer R with barcode	CAAGCAGAAGACGGCATACGAGATCTCTACGTGACTGGAGTTCCTTGGCACCCGAGAATTCCA	IDT
DA28	PCR primer	PCR primer R with barcode	CAAGCAGAAGACGGCATACGAGATGCGGACGTGACTGGAGTTCCTTGGCACCCGAGAATTCCA	IDT
DA29	PCR primer	PCR primer R with barcode	CAAGCAGAAGACGGCATACGAGATTTTCACGTGACTGGAGTTCCTTGGCACCCGAGAATTCCA	IDT
DA30	PCR primer	PCR primer R with barcode	CAAGCAGAAGACGGCATACGAGATGGCCACGTGACTGGAGTTCCTTGGCACCCGAGAATTCCA	IDT
DA31	PCR primer	PCR primer R with barcode	CAAGCAGAAGACGGCATACGAGATCGAAACGTGACTGGAGTTCCTTGGCACCCGAGAATTCCA	IDT
DA32	PCR primer	PCR primer R with barcode	CAAGCAGAAGACGGCATACGAGATCGTACGGTGACTGGAGTTCCTTGGCACCCGAGAATTCCA	IDT
DA33	PCR primer	PCR primer R with barcode	CAAGCAGAAGACGGCATACGAGATCCACTCGTGACTGGAGTTCCTTGGCACCCGAGAATTCCA	IDT
DA34	PCR primer	PCR primer R with barcode	CAAGCAGAAGACGGCATACGAGATGCTACCGTGACTGGAGTTCCTTGGCACCCGAGAATTCCA	IDT
pUG amplification primers
oYD1001	ssDNA	pUG RT primer	GCTATGGCTGTTCTCATGGCGTCGCCATATTCTACTTcacacacacacacacaca	IDT
oYD1000	PCR primer	PCR 1F for reporter	ATGAGTAAAGGAGAAGAACTTTTCA	IDT
oYD1002	PCR primer	PCR 1R for reporter and gsa-1	GCTATGGCTGTTCTCATGGC	IDT
oYD998	PCR primer	PCR 1F for gsa-1	GAGTTCTACGATCACATTCT	IDT
oYD913	PCR primer	PCR 2F for reporter	gggagaccggcagatctAACTTCAAAATTAGACACAACATTG	IDT
oYD999	PCR primer	PCR2F for gsa -1	CACTTGCTGGAAAGACAAGG	IDT
oYD1003	PCR primer	PCR2R for reporter and gsa-1	GGCGTCGCCATATTCTACTT	IDT
