## Supplementary material for "The nuclear Argonaute HRDE-1 directs target gene re-localization and shuttles to nuage to promote small RNA mediated inherited silencing": Table S3

### Sheet: Sheet1
Table S3 RNA FISH probes
sequence	dye	source
aaaagttcttctcctttact	cy5	IDT
caagaattgggacaactcca	cy5	IDT
cccattaacatcaccatcta	cy5	IDT
cctctccactgacagaaaat	cy5	IDT
gtaagttttccgtatgttgc	cy5	IDT
gtagttttccagtagtgcaa	cy5	IDT
acaagtgttggccatggaac	cy5	IDT
ggtatctcgagaagcattga	cy5	IDT
tcatgccgtttcatatgatc	cy5	IDT
gggcatggcactcttgaaaa	cy5	IDT
ttctttcctgtacataacct	cy5	IDT
gttcccgtcatctttgaaaa	cy5	IDT
tgacttcagcacgtgtcttg	cy5	IDT
taacaagggtatcaccttca	cy5	IDT
ataccttttaactcgattct	cy5	IDT
gtgtccaagaatgtttccat	cy5	IDT
gtgagttatagttgtattcc	cy5	IDT
gtctgccatgatgtatacat	cy5	IDT
ctttgattccattcttttgt	cy5	IDT
ccatcttcaatgttgtgtct	cy5	IDT
atggtctgctagttgaacgc	cy5	IDT
cgccaattggagtattttgt	cy5	IDT
gtctggtaaaaggacagggc	cy5	IDT
aagggcagattgtgtggaca	cy5	IDT
tcttttcgttgggatctttc	cy5	IDT
tcaagaaggaccatgtggtc	cy5	IDT
aatcccagcagctgttacaa	cy5	IDT
tatagttcatccatgccatg	cy5	IDT
