## Supplementary material for "The nuclear Argonaute HRDE-1 directs target gene re-localization and shuttles to nuage to promote small RNA mediated inherited silencing": Table S4

### Sheet: Sheet1
Table S4 DNA FISH probes
detection oligo
sequence	modification	source
CACACGCTCTTCCGTTCTATGCGACGTCGGTG	Cy 5	IDT
primary oligos
CACCGACGTCGCATAGAACGGAAGAGCGTGTG TCGAGTGGAACAAGCAATGTGCTCTTTCACTGAGTTGTCATCACCA		IDT
CACCGACGTCGCATAGAACGGAAGAGCGTGTG CGTGGCAAACAGGGCTTCAAGGATATTGTCGGCTCTTTTGTTTCA		IDT
CACCGACGTCGCATAGAACGGAAGAGCGTGTG CTCCAAGTACTTCATTCGATTCAGTGACCGTAAAGATGGAGCCGGC		IDT
CACCGACGTCGCATAGAACGGAAGAGCGTGTG AAACGATCGAGAGTTGACACTCGTGACAGACAGGGAAGAAACTCGT		IDT
CACCGACGTCGCATAGAACGGAAGAGCGTGTG TCCGAAAAGTGAGCCTCGATGTAGCTAGCACAGTTCTCATCAAGGA		IDT
CACCGACGTCGCATAGAACGGAAGAGCGTGTG TCCGGAAACAGAAGGTTTTGAACCACCAAGCAGAAGTCGATGC		IDT
CACCGACGTCGCATAGAACGGAAGAGCGTGTG AGACGCTTATATGACATTGCCAATGTCCTGGTTGCTCTTGGGC		IDT
CACCGACGTCGCATAGAACGGAAGAGCGTGTG AAATCCCGCTTTTCGTTTACTGTGGTCCTGAACCTGATCAAACCGG		IDT
CACCGACGTCGCATAGAACGGAAGAGCGTGTG AAAAGCACAGACTGACAAAATTGTGCAACAAATCGCCGGATTCGGG		IDT
CACCGACGTCGCATAGAACGGAAGAGCGTGTG TAATTTGTTTATGTTCGCAGAGGTGGTTACTGCTGAGGCTGCAGCT		IDT
CACCGACGTCGCATAGAACGGAAGAGCGTGTG ATGCACCACTTACATCTTCACAGCATCCAATGACATCCAGGCTTCC		IDT
CACCGACGTCGCATAGAACGGAAGAGCGTGTG ACCTCTTCCAATGGCTCCTCTTCAACTTCCCAAGCTTCCAGA		IDT
CACCGACGTCGCATAGAACGGAAGAGCGTGTG GATTCCAAAGCCACAGGCTCAAAAGCAGTTTACATTCCCAGCAACG		IDT
CACCGACGTCGCATAGAACGGAAGAGCGTGTG ATTTCCCTGACTATACACCTGTGCAATCGACAATACGCCCACTCG		IDT
CACCGACGTCGCATAGAACGGAAGAGCGTGTG AATCAGAATACGTTCGAGCACACGACATCTTCCGCATTCCAGGT		IDT
CACCGACGTCGCATAGAACGGAAGAGCGTGTG TCCAACGTCTTCTGTCGTCATCTATGTGTGTATGTGTGAGGCGACA		IDT
CACCGACGTCGCATAGAACGGAAGAGCGTGTG GACGGTGTGTGATTGCGTAACGGAAGAAGTTTGCGCAATTCG		IDT
CACCGACGTCGCATAGAACGGAAGAGCGTGTG ATGGTTAGAGTGTAGGGGCAGACGAGGAGAAGAGCATCTTTTCACA		IDT
CACCGACGTCGCATAGAACGGAAGAGCGTGTG GGTGAGAAAACTTTTCGACGATGGCGTGACTTGATAGAGGTAGGCG		IDT
CACCGACGTCGCATAGAACGGAAGAGCGTGTG CTGCTGAGAAGATTAGATCTGCGCCCTTGCCTTCACCACG		IDT
CACCGACGTCGCATAGAACGGAAGAGCGTGTG TTTTGGATTGGCGATGGAAATAGTTGGGTGAAGATCGGGTTACCGT		IDT
CACCGACGTCGCATAGAACGGAAGAGCGTGTG CTACTTTGCGTGCACATGACCTTCATCCCTCTGGATAGAACCATGG		IDT
CACCGACGTCGCATAGAACGGAAGAGCGTGTG TGATCGAAGATGTTCCGAAGAGAAGAAGAGGGTGGCTGATTGCAC		IDT
CACCGACGTCGCATAGAACGGAAGAGCGTGTG AAGCACAAAGAGAGAAAGGTTCTGAAGAGCACTGGGCATTGCG		IDT
CACCGACGTCGCATAGAACGGAAGAGCGTGTG CAACTTGCGCGCAGATTGGCCGGACGAAAGAACGCGGTTG		IDT
CACCGACGTCGCATAGAACGGAAGAGCGTGTG TTCGCCTTCACCGATTTTCAAATTTTGGCGCATTTTGTCACCTTGC		IDT
CACCGACGTCGCATAGAACGGAAGAGCGTGTG ACAACGTAAGACTAGAAATTTCGAAAAGGGACGCCTCTTCGCTCGC		IDT
CACCGACGTCGCATAGAACGGAAGAGCGTGTG AAAGCGAGAAATTTGCAAATGGCAACAACAATTGGCGCAAGACACT		IDT
CACCGACGTCGCATAGAACGGAAGAGCGTGTG AAGGGTGACACAAGAGAACGAGATGAAGATTGATGGCCTTGGAACG		IDT
CACCGACGTCGCATAGAACGGAAGAGCGTGTG AGTAAGAAATGATCCCGCACGTAGTGATTCCGCGTTACAAGCCA		IDT
CACCGACGTCGCATAGAACGGAAGAGCGTGTG TTTTGTAGATCGACAACAAGGCCTCCACTTCTTCATCGATGGCCTC		IDT
CACCGACGTCGCATAGAACGGAAGAGCGTGTG TTTTCTTTGAAAGCCGTGCGTGACATGGGCCACGGATTGT		IDT
CACCGACGTCGCATAGAACGGAAGAGCGTGTG AAAATTTGGCACTTGCTCGAGAGAAACAACGCATTAAGAGGGCTGC		IDT
CACCGACGTCGCATAGAACGGAAGAGCGTGTG TTTTGTAGGTCGACAACGAGGCTGATCGAATAGATGAAGGTGCCG		IDT
CACCGACGTCGCATAGAACGGAAGAGCGTGTG CGAGTTCCAAATGGCTCTACCTGATTCTTGGCATGCATTTGCCAAT		IDT
CACCGACGTCGCATAGAACGGAAGAGCGTGTG GGCTGACAAGCAGGAACTATCCAAGGAATGCAGCACAAAACTGAGT		IDT
CACCGACGTCGCATAGAACGGAAGAGCGTGTG AGAGATGTTCCGCCAGGCCACAGCAGAAGTGAGTTGATTAAAATCA		IDT
CACCGACGTCGCATAGAACGGAAGAGCGTGTG TGATCCACAGCTCGATCCACCACTCTACAATGCTTGCAAGAGTACT		IDT
CACCGACGTCGCATAGAACGGAAGAGCGTGTG ACATTGACTTCTCTCCACGTTGTTCTGCCGAAGTTTCGAGAGCT		IDT
CACCGACGTCGCATAGAACGGAAGAGCGTGTG CGACCACAGCTTTTGACTTCGTGCAGGAAGGAAGCTGAACAATAGT		IDT
CACCGACGTCGCATAGAACGGAAGAGCGTGTG GCCAAAGGATTTGACAGACGACTGCAAGAAACAACTCAAAGTGGCT		IDT
CACCGACGTCGCATAGAACGGAAGAGCGTGTG GCTGTCTTTCGGAAGTCCGATTCGAGCACAAGGTTTTGGGATC		IDT
CACCGACGTCGCATAGAACGGAAGAGCGTGTG GGCCTGCAAGCCAGTTATTTCCACTCATTGTGCGCAATTTGCTAAT		IDT
CACCGACGTCGCATAGAACGGAAGAGCGTGTG GTGAAGCGCTCTCAGAATTCTGTTCCCATAACGTCAAACCATCGGA		IDT
CACCGACGTCGCATAGAACGGAAGAGCGTGTG CGCGCCGTCCGTGTCAATTTAATTCCGGAAATTGAGGATTCATGTC		IDT
CACCGACGTCGCATAGAACGGAAGAGCGTGTG CGCAAGTGCTCGCCTGTCTCTACAGAAGTGCATATGACGAACAAAA		IDT
CACCGACGTCGCATAGAACGGAAGAGCGTGTG TGTGCCCAAGACGCAGTTTCAGAAACTGCTACTTTAACATGCCTCA		IDT
CACCGACGTCGCATAGAACGGAAGAGCGTGTG CCGAAGGAAGAACATTGCACTGTTTGATGGAGCATGCTGAATCCAG		IDT
CACCGACGTCGCATAGAACGGAAGAGCGTGTG TCCGAATGGCTCCAGAGCTTGTACTCAACTGTGCACAAGAAATTGA		IDT
CACCGACGTCGCATAGAACGGAAGAGCGTGTG CAGCCGCTCATTTCCATCTGGCATGGATCCTTTTGTGTCTTGAAA		IDT
